# A 1-bp deletion in bovine *QRICH2* causes low sperm count and immotile sperm with multiple morphological abnormalities

**DOI:** 10.1101/2021.11.19.469233

**Authors:** Maya Hiltpold, Fredi Janett, Xena Marie Mapel, Naveen Kumar Kadri, Zih-Hua Fang, Hermann Schwarzenbacher, Franz R Seefried, Mirjam Spengeler, Ulrich Witschi, Hubert Pausch

## Abstract

**Background:** Semen quality and male fertility are monitored in artificial insemination bulls to ensure high insemination success rates. Only ejaculates that fulfill minimum quality requirements are processed and eventually used for artificial inseminations. We examined 70,990 ejaculates from 1343 Brown Swiss bulls to identify bulls from which all ejaculates were rejected due to low semen quality. This procedure identified a bull that produced twelve ejaculates with an aberrantly low number of sperm (0.2±0.2 × 10^9^ sperm per ml) which were mostly immotile due to multiple morphological abnormalities.

**Results:** The genome of the bull was sequenced at 12-fold coverage to investigate a suspected genetic cause. Comparing the sequence variant genotypes of the bull with those from 397 fertile bulls revealed a 1-bp deletion in the coding sequence of *QRICH2* encoding glutamine rich 2 as a compelling candidate causal variant. The 1-bp deletion causes a frameshift in translation and induces a premature termination codon (ENSBTAP00000018337.1:p.Cys1644AlafsTer52). The analysis of testis transcriptomes from 76 bulls showed that the transcript with the premature termination codon is subjected to nonsense-mediated mRNA decay. The 1-bp deletion resides on a 675 kb haplotype spanning 181 SNPs from the Illumina BovineHD Bead chip. The haplotype segregates at a frequency of 5% in the Brown Swiss cattle population. This analysis also identified another bull that carried the 1-bp deletion in the homozygous state. Semen analyses from the second bull confirmed low sperm concentration and immotile sperm with multiple morphological abnormalities primarily affecting the sperm flagellum and, to a lesser extent, the sperm head.

**Conclusions:** A recessive loss-of-function allele of bovine *QRICH2* likely causes low sperm concentration and immotile sperm with multiple morphological abnormalities. Routine sperm analyses unambiguously identify homozygous bulls. A direct gene test can be implemented to monitor the frequency of the undesired allele in cattle populations.
