## Supporting File 2 for "A 1-bp deletion in bovine *QRICH2* causes low sperm count and immotile sperm with multiple morphological abnormalities"

SNP-ID	Chr	Position	HT-allele
BovineHD1900015719	19	54992461	T
BovineHD1900015720	19	54994606	T
ARS-BFGL-BAC-27792	19	54996381	A
BovineHD1900015722	19	55002949	C
BovineHD1900015723	19	55005248	C
BovineHD1900015724	19	55009739	C
BovineHD1900015725	19	55011005	A
BovineHD1900015726	19	55012316	A
BovineHD1900015727	19	55015515	C
BovineHD1900015728	19	55021037	A
BovineHD1900015729	19	55022388	A
BovineHD1900015730	19	55023026	C
BTB-00761187	19	55023618	T
BovineHD1900015731	19	55026509	T
BovineHD1900015732	19	55027170	A
BovineHD1900015733	19	55027810	T
BovineHD1900015734	19	55029410	A
BovineHD1900015735	19	55030504	A
BovineHD1900015736	19	55031568	G
BovineHD1900015737	19	55032395	C
BovineHD1900015738	19	55033364	T
BovineHD1900015740	19	55035458	C
BovineHD1900015742	19	55040132	G
BovineHD1900015743	19	55041640	A
BovineHD1900015744	19	55042190	A
BovineHD4100014329	19	55046868	A
BovineHD1900015745	19	55047768	G
BovineHD1900015746	19	55048418	T
BovineHD1900015747	19	55048901	T
BovineHD1900015748	19	55050959	T
BovineHD1900015749	19	55052280	G
BovineHD1900015750	19	55056053	T
BovineHD1900015751	19	55058566	T
BovineHD1900015752	19	55059240	T
ARS-BFGL-NGS-43253	19	55059418	G
BovineHD1900015753	19	55059809	G
BovineHD1900015754	19	55061425	C
BovineHD1900015755	19	55064006	C
BovineHD1900015756	19	55066893	A
BovineHD1900015757	19	55067557	G
BovineHD1900015759	19	55071456	C
BovineHD1900015760	19	55072315	T
BovineHD1900015763	19	55078455	A
BovineHD1900015764	19	55082345	C
BovineHD1900015765	19	55086014	A
BovineHD1900015766	19	55092867	A
BovineHD1900015767	19	55103102	G
BovineHD1900015768	19	55106435	T
BovineHD1900015770	19	55114111	G
BovineHD1900015772	19	55120947	G
BovineHD1900015773	19	55124938	G
BovineHD1900015774	19	55128207	T
BovineHD1900015775	19	55128887	G
BovineHD1900015776	19	55130075	G
BovineHD1900015777	19	55131126	G
BovineHD1900015778	19	55132133	C
BovineHD1900015779	19	55135396	C
ARS-BFGL-NGS-30781	19	55137609	C
BovineHD1900015780	19	55140690	G
BovineHD1900015781	19	55144961	C
BovineHD1900015782	19	55154296	T
BovineHD1900015783	19	55158547	T
BovineHD1900015784	19	55159399	A
BovineHD1900015785	19	55163384	A
BovineHD1900015786	19	55171394	G
BovineHD1900015787	19	55176189	T
BovineHD1900015788	19	55180736	T
BovineHD1900015789	19	55185399	A
ARS-BFGL-NGS-13885	19	55191804	C
BovineHD4100014330	19	55194878	G
BovineHD1900015790	19	55196487	T
BovineHD1900015791	19	55205336	A
BovineHD1900015792	19	55208814	C
BovineHD1900015793	19	55218991	G
BovineHD1900015794	19	55223648	G
BovineHD1900015795	19	55229429	G
BovineHD1900015796	19	55231167	G
BovineHD1900015797	19	55237521	G
ARS-BFGL-BAC-32937	19	55243039	G
BovineHD1900015798	19	55251821	A
BovineHD1900015799	19	55254702	T
BovineHD1900015800	19	55260825	G
BovineHD1900015801	19	55266936	C
BovineHD1900015802	19	55279102	C
BovineHD1900015803	19	55279682	C
BovineHD1900015804	19	55280201	C
BovineHD1900015805	19	55284110	A
BovineHD1900015806	19	55287021	A
BovineHD1900015807	19	55290336	G
BovineHD1900015808	19	55294699	C
BovineHD1900018731	19	55297907	A
BovineHD1900015809	19	55303162	G
BovineHD1900015810	19	55307953	T
BovineHD1900015811	19	55310680	G
BovineHD1900015812	19	55317018	G
BovineHD1900015813	19	55320923	T
BovineHD1900015814	19	55324214	C
BovineHD1900015815	19	55326840	T
BovineHD1900015816	19	55328465	G
BovineHD1900015818	19	55330553	G
BovineHD1900015819	19	55332534	G
BovineHD1900015821	19	55335138	G
ARS-BFGL-NGS-16504	19	55339280	T
BovineHD1900019051	19	55342674	T
BovineHD1900015822	19	55345250	C
BovineHD1900015823	19	55347557	T
BovineHD1900015824	19	55350458	C
BovineHD1900015825	19	55358696	G
BovineHD1900015826	19	55369778	A
BovineHD1900015827	19	55380352	G
Hapmap57073-ss46526204	19	55443705	A
BovineHD1900015830	19	55445915	A
BovineHD1900015831	19	55451027	A
BovineHD1900015832	19	55452850	T
BovineHD1900015833	19	55453795	T
BovineHD1900015834	19	55455444	T
BovineHD1900015835	19	55458911	C
BovineHD1900015837	19	55470711	T
BovineHD1900015838	19	55474114	T
ARS-BFGL-NGS-88285	19	55474861	G
BovineHD1900015839	19	55479375	T
BovineHD1900015840	19	55485639	T
BovineHD1900015841	19	55486129	G
BovineHD1900015842	19	55495284	C
BovineHD1900015843	19	55499960	G
BovineHD1900015844	19	55501397	C
BTA-08388-no-rs	19	55502869	A
BovineHD1900015845	19	55503811	T
BovineHD1900015846	19	55506254	A
BovineHD1900015847	19	55510293	G
BovineHD1900015848	19	55514308	A
BovineHD1900015849	19	55518008	C
BovineHD1900015850	19	55520036	G
BovineHD1900015854	19	55532207	C
BovineHD1900015855	19	55533102	G
BovineHD1900015856	19	55534081	C
Hapmap24709-BTA-45988	19	55535587	C
BovineHD4100014331	19	55539785	T
BovineHD1900015857	19	55549998	C
BovineHD1900015858	19	55551730	G
BovineHD1900015859	19	55552993	C
BovineHD1900015861	19	55559085	C
BovineHD1900015862	19	55559877	C
BovineHD1900015863	19	55564634	C
BovineHD1900015864	19	55566284	G
BovineHD1900015865	19	55566892	T
BovineHD1900015866	19	55568716	C
BovineHD1900015867	19	55569341	T
BovineHD1900015868	19	55569981	C
BovineHD1900015869	19	55571511	T
ARS-BFGL-NGS-119918	19	55572255	A
BovineHD1900015871	19	55574680	T
BovineHD1900015874	19	55577076	G
BovineHD1900015875	19	55577768	T
BovineHD1900015876	19	55578623	G
BovineHD1900015877	19	55580085	G
BovineHD1900015878	19	55582506	A
BovineHD1900015879	19	55583794	A
BovineHD1900019053	19	55586001	C
BovineHD1900015880	19	55588691	A
BovineHD1900015881	19	55593887	C
BovineHD4100014332	19	55601674	C
BovineHD1900015882	19	55602880	A
BovineHD1900015883	19	55605261	G
BovineHD1900015884	19	55606478	G
BovineHD1900015885	19	55608056	C
BovineHD1900015886	19	55610881	T
ARS-BFGL-NGS-52939	19	55613871	T
BovineHD1900015887	19	55614813	G
BovineHD1900015888	19	55615943	G
BovineHD1900015889	19	55618359	C
BovineHD1900015891	19	55622807	G
BovineHD1900015892	19	55636065	T
BovineHD1900015893	19	55643109	A
BovineHD1900019054	19	55646452	T
ARS-BFGL-NGS-13404	19	55649337	C
BovineHD1900015894	19	55653824	C
BovineHD1900015895	19	55657428	T
BovineHD1900015896	19	55664830	C
BovineHD1900015897	19	55666677	T
BovineHD1900015898	19	55667539	A
